# A genome-wide CRISPR screen identifies the glycosylation enzyme DPM1 as a modifier of DPAGT1 deficiency and ER stress

**DOI:** 10.1101/2021.12.03.471178

**Authors:** Hans M. Dalton, Raghuvir Viswanatha, Ricky Brathwaite, Jae Sophia Zuno, Stephanie E. Mohr, Norbert Perrimon, Clement Y. Chow

## Abstract

Partial loss-of-function mutations in glycosylation pathways underlie a set of rare diseases called Congenital Disorders of Glycosylation (CDGs). In particular, DPAGT1-CDG is caused by mutations in the gene encoding the first step in N-glycosylation, *DPAGT1*, and this disorder currently lacks effective therapies. To identify potential therapeutic targets for DPAGT1-CDG, we performed CRISPR knockout screens in *Drosophila* cells for genes associated with better survival and glycoprotein levels under DPAGT1 inhibition. We identified hundreds of candidate genes that may be of therapeutic benefit. Intriguingly, inhibition of the mannosyltransferase Dpm1, or its downstream glycosylation pathways, could rescue two *in vivo* models of DPAGT1 inhibition and ER stress, even though impairment of these pathways alone usually cause CDGs. While both *in vivo* models ostensibly cause ER stress (through *DPAGT1* inhibition or a misfolded protein), we found a novel difference in fructose metabolism that may indicate glycolysis as a modulator of DPAGT1-CDG. Our results provide new therapeutic targets for DPAGT1-CDG, include the unique finding of *Dpm1*-related pathways rescuing DPAGT1 inhibition, and reveal a novel interaction between fructose metabolism and ER stress.
