## Supplemental Table 2 for "A genome-wide CRISPR screen identifies the glycosylation enzyme DPM1 as a modifier of DPAGT1 deficiency and ER stress"

### Sheet: Sheet1
Essentials	Invitae panel		Human gene	Fly symbol	DIOPT Score		Duplicates removed	lfc
DPAGT1	A4GALT		DPAGT1	CG5287	14		Gfat2	4.68465
ALG1	ALG1		ALG1	Alg1	13		Ugalt	1.52991
ALG2	ALG11		ALG2	Alg2	14		fng	1.38257			Combined CDGs				Original List
ALG3	ALG12		ALG3	Alg3	14		alpha4GT1	1.35544			Total Genes	145			Total Genes	13237
ALG6	ALG13		ALG6	gny	14		Sec63	1.29143			lfc >0.5	23	0.158621		lfc >0.5	1151	0.0869532
ALG8	ALG14		ALG8	xit	12		Vha100-2	1.10697			lfc <-0.5	6	0.0413793		lfc <-0.5	251	0.018962
ALG9	ALG2		ALG9	Alg9	11		Sec24CD	0.995348
ALG11	ALG3		ALG11	Alg11	13		GlcAT-I	0.890378
ALG12	ALG6		ALG12	CG8412	13		Vha100-3	0.823901			From http://nemates.org/MA/progs/overlap_stats.html
ALG13	ALG8		ALG13	CG14512	7		PIG-A	0.808977			CDGs and Resistance lfc >0.5
ALG14	ALG9		ALG14	otu	7		Mpi	0.791032			1151	Number of genes in set 1.				Expected:	12.6082
RFT1	ARCN1		RFT1	CG3251	5		milt	0.685751			145	Number of genes in set 2.				Observed:	23
TUSC3	ATP6AP1		TUSC3	Alg14	14		CG10166	0.680111			23	Overlap between set 1 and set 2.
MAGT1	ATP6AP2		MAGT1	CG3149	13		CG3251	0.636665			13237	Number of genes in the genome.
DDOST	ATP6V0A2		DDOST	Ostgamma	14		Nhe3	0.613339
STT3A	ATP6V1A		STT3A	Ostgamma	14		PGAP1	0.610681			Representation factor: 1.8
STT3B	ATP6V1E1		STT3B	Ost48	14		otu	0.587043			p < 0.003
NGLY1	B3GALNT2		NGLY1	Stt3A	15		PIG-T	0.574193
SSR4	B3GALT6		SSR4	Stt3B	5		Zip71B	0.568359			CDGs and sensitivity lfc <-0.5
SSR3	B3GAT3		SSR3	Stt3B	14		Mgat2	0.535132			251	Number of genes in set 1.				Expected:	2.74949
MGAT2	B3GLCT		MGAT2	Stt3A	5		CG31139	0.527975			145	Number of genes in set 2.				Observed:	6
MOGS	B4GALNT1		MOGS	Pngl	15		Trs20	0.509767			6	Overlap between set 1 and set 2.
GANAB	B4GALT1		GANAB	Tapdelta	14		Pmm2	0.504572			13237	Number of genes in the genome.
MAN1B1	B4GALT7		MAN1B1	CG5885	14		PIG-B	0.492877
GNPTAB	B4GAT1		GNPTAB	Mgat2	11		Vha100-5	0.460376			Representation factor: 2.2
PRKCSH	C1GALT1C1		PRKCSH	GCS1	15		PIG-H	0.453353			p < 0.058
JAGN1	CAD		JAGN1	GCS2alpha	14		Cog7	0.440678
FUT8	CANT1		FUT8	alpha-Man-Ib	13		PIG-U	0.413257
PMM2	CCDC115		PMM2	CG8027	13		Pngl	0.4084
MPI	CHST14		MPI	GCS2beta	15		PIG-Wb	0.380739
DHDDS	CHST3		DHDDS	CG7685	6		brun	0.375316
DOLK	CHST6		DOLK	jagn	13		GAA1	0.373594
SRD5A3	CHSY1		SRD5A3	FucT6	15		CG33977	0.369992
DPM1	COG1		DPM1	Pmm2	15		PIG-C	0.357945
DPM2	COG2		DPM2	Mpi	14		alpha-Man-Ib	0.338841
DPM3	COG4		DPM3	CG10778	15		PIG-V	0.335849
MPDU1	COG5		MPDU1	CG8311	13		CG12913	0.332158
GMPPA	COG6		GMPPA	CG7840	14		CG3792	0.326847
SLC35C1	COG7		SLC35C1	CG10166	14		botv	0.317877
B4GALT1	COG8		B4GALT1	CG33977	13		r	0.31423
SLC35A1	COPA		SLC35A1	CG3792	13		CG11149	0.304316
SLC35A2	COPB2		SLC35A2	CG8207	15		CG13978	0.303243
SLC35A3	CSGALNACT1		SLC35A3	nac	15		ldlCp	0.302725
SLC39A8	DDOST		SLC39A8	beta4GalNAcTA	10		Alg1	0.301662
COG1	DHDDS		COG1	Ugalt	13		tw	0.290776
COG2	DOLK		COG2	Ugalt	7		CG9109	0.270307
COG4	DPAGT1		COG4	Zip71B	6		frc	0.254414
COG5	DPM1		COG5	Cog1	14		Cog1	0.251404
COG6	DPM2		COG6	ldlCp	14		CG6488	0.248797
COG7	DPM3		COG7	CG7456	14		nac	0.242742
COG8	DSE		COG8	fws	13		fws	0.238953
ATP6V0A2	EOGT		ATP6V0A2	CG1968	13		PIG-L	0.234183
TMEM165	EXT1		TMEM165	Cog7	14		alphaCOP	0.232533
TMEM199	EXT2		TMEM199	CG6488	12		FucT6	0.221933
CCDC115	EXTL3		CCDC115	Vha100-2	6		Alg14	0.218298
ATP6AP1	FKRP		ATP6AP1	Vha100-1	6		PIG-P	0.215417
ATP6AP2	FKTN		ATP6AP2	Vha100-4	6		CG5969	0.215096
ATP6V1A	FUK		ATP6V1A	Vha100-5	6		CG9171	0.211327
ATP6V1E1	FUT8		ATP6V1E1	Vha100-3	5		beta4GalNAcTA	0.20309
GFPT1	G6PC3		GFPT1	CG42542	11		CG15483	0.183769
TRIP11	GALNT3		TRIP11	CG7071	10		Gfat1	0.177554
PGM1	GANAB		PGM1	CG14671	8		Vha68-3	0.172543
PGM3	GFPT1		PGM3	VhaAC45	9		NANS	0.172139
G6PC3	GMPPA		G6PC3	ATP6AP2	13		CG9550	0.171805
G6PT1	GMPPB		G6PT1	Vha68-2	13		Gorab	0.164993
ST3GAL3	GNE		ST3GAL3	Vha68-1	13		CG42542	0.164799
SEC23A	GNPTAB		SEC23A	Vha68-3	8		Membrin	0.157768
SEC23B	GORAB		SEC23B	Vha26	15		rumi	0.156893
SEC63	GOSR2		SEC63	Gfat2	12		PIG-M	0.142956
PIGA	GPAA1		PIGA	Gfat1	12		sotv	0.142428
PIGC	ISPD		PIGC	Gmap	9		Eogt	0.138677
PIGH	JAGN1		PIGH	Pgm1	14		CG15651	0.137582
PIGQ	LARGE1		PIGQ	nst	15		CG4907	0.133199
PIGP	LFNG		PIGP	G6P	10		xit	0.120473
PIGY	MAGT1		PIGY	Sec23	14		Trs33	0.118638
PIGL	MAN1B1		PIGL	Sec23	13		CG1968	0.117531
PIGW	MGAT2		PIGW	Sec63	14		Vha68-2	0.111233
PIGM	MOGS		PIGM	PIG-A	15		CG14512	0.110793
PIGV	MPDU1		PIGV	PIG-C	14		Alg9	0.109269
PIGN	MPI		PIGN	PIG-H	8		Ost48	0.108629
PIGO	NANS		PIGO	PIG-Q	8		Tapdelta	0.105802
PIGG	NGLY1		PIGG	PIG-P	10		CG8027	0.100379
PIGT	NUS1		PIGT	PIG-L	13		CG15880	0.0840784
GPAA1	OGT		GPAA1	PIG-Wa	14		Prestin	0.0669809
PGAP1	PAPSS2		PGAP1	PIG-Wb	13		gry	0.059234
PGAP2	PGAP1		PGAP2	PIG-M	15		CG3149	0.0566099
PGAP3	PGAP2		PGAP3	PIG-V	10		Alg2	0.0491683
POMT1	PGAP3		POMT1	PIG-N	14		oxt	0.0459796
POMT2	PGM1		POMT2	CG4907	8		CG8311	0.0428506
POMGNT1	PGM3		POMGNT1	CG5342	8		alpha4GT2	0.039125
FKTN	PIGA		FKTN	CG13978	8		GCS1	0.0315756
FKRP	PIGB		FKRP	CG6790	7		PIG-G	0.0289035
LARGE	PIGC		LARGE	PIG-O	14		PGAP2	0.0198514
ISPD	PIGG		ISPD	PIG-G	15		G6P	0.010727
POMGNT2	PIGL		POMGNT2	PIG-T	14		beta'COP	0.00810218
TMEM5	PIGM		TMEM5	GAA1	13		CG7990	0.00181049
B3GALNT2	PIGN		B3GALNT2	PGAP1	14		CG9220	0.00133318
POMK	PIGO		POMK	PGAP2	14		VhaAC45	-0.00175365
B4GAT1	PIGP		B4GAT1	CG7990	5		CG8207	-0.00639302
GMPPB	PIGQ		GMPPB	CG15880	5		CG5276	-0.00676317
GNE	PIGT		GNE	PGAP3	13		PIG-O	-0.015878
B4GALT7	PIGU		B4GALT7	rt	15		CG7456	-0.0186399
EXT1/ EXT2	PIGV		EXT1/ EXT2	tw	14		nst	-0.0191702
SLC35D1	PIGW		SLC35D1	CG15651	14		PIG-Wa	-0.0216187
PAPSS2	PIGY		PAPSS2	CG3253	10		OstDelta	-0.04232
SLC26A2	PMM2		SLC26A2	CG15483	7		Sec23	-0.0516397
CHST3	POFUT1		CHST3	CG9171	7		CG5342	-0.052916
CHST6	POGLUT1		CHST6	CG11149	6		Ostgamma	-0.0605993
CHST14	POMGNT1		CHST14	CG1129	14		jagn	-0.0660479
B3GALT6	POMGNT2		B3GALT6	beta4GalT7	15		CG3253	-0.0731356
B3GAT3	POMK		B3GAT3	frc	13		CG31637	-0.0870001
XYLT1	POMT1		XYLT1	Papss	12		ttv	-0.104389
XYLT2	POMT2		XYLT2	Prestin	7		Gmap	-0.114647
DSE	PRKCSH		DSE	CG31637	9		PIG-N	-0.115251
CSGALNACT1	RFT1		CSGALNACT1	CG9550	8		CG14671	-0.132717
EXTL3	RPN2		EXTL3	CG31637	11		Papss	-0.132945
SLC10A7	RXYLT1		SLC10A7	CG9550	9		Vha26	-0.140143
ST3GAL5	SAR1B*		ST3GAL5	beta3GalTII	15		CG11396	-0.147735
B4GALNT1	SEC23A		B4GALNT1	GlcAT-I	14		CG7685	-0.151416
EOGT	SEC23B		EOGT	oxt	14		beta3GalTII	-0.167729
GALNT3	SEC24D		GALNT3	oxt	14		PGAP3	-0.171661
C1GALT1C1	SEC63		C1GALT1C1	CG12913	14		rt	-0.174789
B3GLCT	SLC10A7		B3GLCT	botv	14		CG6790	-0.183532
POFUT1	SLC26A2		POFUT1	Eogt	14		Vps13B	-0.183555
POGLUT1	SLC35A1		POGLUT1	CG9109	13		beta4GalT7	-0.220415
LFNG	SLC35A2		LFNG	O-fut1	13		CG5885	-0.255057
OGT	SLC35A3		OGT	rumi	15		CG10778	-0.276894
NANS	SLC35C1		NANS	CG31139	5		gny	-0.28781
TRAPPC11	SLC35D1		TRAPPC11	fng	12		Alg11	-0.291712
TRAPPC12	SLC37A4		TRAPPC12	sxc	13		O-fut1	-0.296221
TRAPPC6B	SLC39A8		TRAPPC6B	NANS	15		Stt3B	-0.29753
	SLC9A7		A4GALT	gry	13		Vha68-1	-0.316205
	SRD5A3		ARCN1	CG11396	11		CG8412	-0.317576
	SSR3		CAD	Trs33	15		Pgm1	-0.347185
	SSR4		CANT1	alpha4GT1	14		ATP6AP2	-0.354213
	ST3GAL3		CHSY1	alpha4GT2	13		Alg3	-0.362526
	ST3GAL5		COPA	deltaCOP	14		Vha100-4	-0.367289
	STT3A		COPB2	r	14		PIG-Q	-0.382672
	STT3B		EXT1	CG5276	15		Vha100-1	-0.498209
	TGDS		EXT2	CG9220	15		deltaCOP	-0.564595
	TMEM165		FUK	alphaCOP	14		GCS2beta	-0.576678
	TMEM199		GORAB	beta'COP	13		CG7840	-0.773241
	TRAK1		GOSR2	ttv	13		CG5287	-0.870462
	TRAPPC11		LARGE1	sotv	14		GCS2alpha	-0.888783
	TRAPPC12		NUS1	Gorab	10		Tango14	-0.954405
	TRAPPC2		PIGB	Membrin	13		Sar1	Not in screen
	TRAPPC6B		PIGU	Tango14	12		Stt3A	Not in screen
	TRAPPC9		RPN2	PIG-B	14		sxc	Not in screen
	TRIP11		RXYLT1	PIG-U	15		CG1129	Not in screen
	TUSC3		SAR1B	OstDelta	14		CG7071	Not in screen
	VMA21		SEC24D	Sar1	12
	VPS13B		SLC37A4	Sec24CD	12
	XYLT1		SLC9A7	Nhe3	12
	XYLT2		TGDS	milt	13
			TRAK1	Trs20	14
			TRAPPC2	brun	14
			TRAPPC9	CG5969	6
			VMA21	Vps13B	11
			VPS13B

### Sheet: Genes <5 DIOPT or no ortholog
Human Ortholog	Fly Symbol	DIOPT score
DPM2	CG42456	4
B4GALT1	beta4GalNAcTB	4
SLC35A1	Ugalt	4
SLC39A8	foi	4
CCDC115	CG9592	4
ATP6AP1	CG31030	4
POMT2	rt	4
GALNT3	Pgant9	4
C1GALT1C1	CG18558	4
C1GALT1C1	CG2983	4
C1GALT1C1	CG34451	4
C1GALT1C1	CG34057	4
C1GALT1C1	tgy	4
ATP6AP1	CG5421	3
POMT1	tw	3
LARGE	CG3253	3
LARGE	CG15483	3
LARGE	CG9171	3
LARGE	CG11149	3
GMPPB	CG8207	3
B3GAT3	GlcAT-S	3
B3GAT3	GlcAT-P	3
C1GALT1C1	CG34452	3
C1GALT1C1	CG2975	3
C1GALT1C1	CG8708	3
C1GALT1C1	CG3119	3
C1GALT1C1	C1GalTA	3
LARGE1	CG3253	3
LARGE1	CG15483	3
LARGE1	CG9171	3
LARGE1	CG11149	3
VMA21	CG13829	3
MAN1B1	alpha-Man-Ic	2
GMPPA	CG1129	2
SLC39A8	Catsup	2
SLC39A8	Zip99C	2
TMEM199	Ect4	2
G6PT1	MFS16	2
ST3GAL3	SiaT	2
PIGO	PIG-G	2
PIGG	PIG-O	2
POMT1	CG11999	2
POMT2	CG11999	2
POMGNT1	Mgat1	2
LARGE	shams	2
B3GALNT2	brn	2
SLC26A2	CG5002	2
SLC26A2	CG7912	2
SLC26A2	CG9702	2
SLC26A2	CG6125	2
CHST14	CG14024	2
CHST14	CG13937	2
ST3GAL5	SiaT	2
GALNT3	Pgant1	2
GALNT3	Pgant5	2
C1GALT1C1	CG34056	2
LARGE1	shams	2
SEC24D	Sec24AB	2
SLC37A4	MFS16	2
SLC9A7	Nhe1	2
TGDS	Uxs	2
VMA21	CG42359	2
VPS13B	Vps13	2
FKTN	AMPdeam	1
FKTN	CG15651	1
POMGNT2	Eogt	1
POMK	babo	1
SLC10A7	CG9903	1
SLC10A7	CG11655	1
PIGY	No ortholog found	N/A
ISPD	No ortholog found	N/A
TMEM5	No ortholog found	N/A
GNE	No ortholog found	N/A
DSE	No ortholog found	N/A
B4GALNT1	No ortholog found	N/A
FUK	No ortholog found	N/A
RXYLT1	No ortholog found	N/A
