## Supplemental Table 3 for "A genome-wide CRISPR screen identifies the glycosylation enzyme DPM1 as a modifier of DPAGT1 deficiency and ER stress"

### Sheet: analysis(6)
These data were analysed and compiled using PANTHER Gene List Analysis using the settings listed below.
See http://pantherdb.org/ or "Mi, et al. 2020" for more information.
Analysis Type:	PANTHER Overrepresentation Test (Released 20210224)
Annotation Version and Release Date:	GO Ontology database DOI: 10.5281/zenodo.5228828 Released 2021-08-18
Analyzed List:	Client Text Box Input (Drosophila melanogaster)
Reference List:	Drosophila melanogaster (all genes in database)
Test Type:	FISHER
Correction:	FDR
GO biological process complete	Total in category	Total from screen	Expected	Over/Under	Fold Enrichment	raw P-value	FDR
nucleotide-sugar biosynthetic process (GO:0009226)	9	6	0.91	+	6.57	0.00146	0.0385
nucleotide-sugar metabolic process (GO:0009225)	14	9	1.42	+	6.34	0.000115	0.00526
regulation of feeding behavior (GO:0060259)	18	8	1.83	+	4.38	0.00175	0.044
female germ-line stem cell population maintenance (GO:0036099)	30	12	3.04	+	3.94	0.000287	0.0111
larval midgut histolysis (GO:0035069)	28	10	2.84	+	3.52	0.00182	0.0455
cuticle pattern formation (GO:0035017)	32	11	3.25	+	3.39	0.0014	0.0374
midgut development (GO:0007494)	35	12	3.55	+	3.38	0.00088	0.0258
pyruvate metabolic process (GO:0006090)	38	13	3.85	+	3.37	0.000553	0.0178
cell surface receptor signaling pathway involved in cell-cell signaling (GO:1905114)	33	11	3.35	+	3.29	0.00172	0.0442
synaptic assembly at neuromuscular junction (GO:0051124)	33	11	3.35	+	3.29	0.00172	0.044
positive regulation of translation (GO:0045727)	39	13	3.96	+	3.29	0.000676	0.0205
anatomical structure regression (GO:0060033)	58	19	5.88	+	3.23	5.2e-05	0.00274
protein stabilization (GO:0050821)	41	13	4.16	+	3.13	0.000991	0.0284
regulation of protein stability (GO:0031647)	60	19	6.09	+	3.12	7.58e-05	0.00371
programmed cell death involved in cell development (GO:0010623)	81	24	8.22	+	2.92	2.27e-05	0.00139
Malpighian tubule development (GO:0072002)	63	18	6.39	+	2.82	0.000336	0.0125
renal tubule development (GO:0061326)	63	18	6.39	+	2.82	0.000336	0.0124
regulation of JNK cascade (GO:0046328)	63	18	6.39	+	2.82	0.000336	0.0124
renal system development (GO:0072001)	71	20	7.2	+	2.78	0.000188	0.00805
urogenital system development (GO:0001655)	71	20	7.2	+	2.78	0.000188	0.00801
imaginal disc-derived wing margin morphogenesis (GO:0008587)	54	15	5.48	+	2.74	0.0013	0.035
peptidyl-serine phosphorylation (GO:0018105)	58	16	5.88	+	2.72	0.000967	0.0278
regulation of stress-activated MAPK cascade (GO:0032872)	66	18	6.7	+	2.69	0.000828	0.0248
neuromuscular synaptic transmission (GO:0007274)	55	15	5.58	+	2.69	0.00151	0.0397
positive regulation of cellular component movement (GO:0051272)	81	22	8.22	+	2.68	0.000189	0.008
regulation of stress-activated protein kinase signaling cascade (GO:0070302)	67	18	6.8	+	2.65	0.000888	0.0259
negative regulation of apoptotic process (GO:0043066)	101	27	10.25	+	2.64	3.75e-05	0.0021
regulation of locomotion (GO:0040012)	120	32	12.17	+	2.63	7.19e-06	0.000523
regulation of cellular component movement (GO:0051270)	120	32	12.17	+	2.63	7.19e-06	0.000518
negative regulation of programmed cell death (GO:0043069)	109	29	11.06	+	2.62	2.03e-05	0.00126
positive regulation of cell motility (GO:2000147)	65	17	6.59	+	2.58	0.00148	0.0388
positive regulation of locomotion (GO:0040017)	69	18	7	+	2.57	0.00105	0.0294
cell death (GO:0008219)	174	45	17.65	+	2.55	2.22e-07	2.54e-05
muscle organ development (GO:0007517)	74	19	7.51	+	2.53	0.000834	0.0249
germ-line stem cell population maintenance (GO:0030718)	78	20	7.91	+	2.53	0.000604	0.0189
regulation of cell motility (GO:2000145)	90	23	9.13	+	2.52	0.000236	0.00971
digestive system development (GO:0055123)	110	28	11.16	+	2.51	7.35e-05	0.00364
digestive tract development (GO:0048565)	110	28	11.16	+	2.51	7.35e-05	0.00362
stem cell population maintenance (GO:0019827)	99	25	10.04	+	2.49	0.000221	0.00923
maintenance of cell number (GO:0098727)	99	25	10.04	+	2.49	0.000221	0.00918
positive regulation of cellular amide metabolic process (GO:0034250)	76	19	7.71	+	2.46	0.00103	0.0292
regulation of apoptotic process (GO:0042981)	176	44	17.85	+	2.46	7.67e-07	7.46e-05
regulation of programmed cell death (GO:0043067)	206	51	20.9	+	2.44	1.52e-07	1.82e-05
programmed cell death (GO:0012501)	159	39	16.13	+	2.42	4.94e-06	0.000388
regulation of cell migration (GO:0030334)	86	21	8.72	+	2.41	0.00104	0.0293
chaeta development (GO:0022416)	78	19	7.91	+	2.4	0.0013	0.0352
regulation of canonical Wnt signaling pathway (GO:0060828)	91	22	9.23	+	2.38	0.000785	0.0238
regulation of autophagy (GO:0010506)	112	27	11.36	+	2.38	0.000169	0.00726
dorsal closure (GO:0007391)	101	24	10.25	+	2.34	0.000478	0.0162
epithelial cell migration (GO:0010631)	131	31	13.29	+	2.33	8.92e-05	0.00426
ovarian follicle cell migration (GO:0007297)	102	24	10.35	+	2.32	0.000524	0.0173
epithelium migration (GO:0090132)	132	31	13.39	+	2.32	9.59e-05	0.00449
border follicle cell migration (GO:0007298)	90	21	9.13	+	2.3	0.00136	0.0364
larval development (GO:0002164)	163	38	16.53	+	2.3	1.95e-05	0.00123
regulation of cell size (GO:0008361)	103	24	10.45	+	2.3	0.000576	0.0184
determination of adult lifespan (GO:0008340)	165	38	16.74	+	2.27	2.24e-05	0.00138
tissue migration (GO:0090130)	139	32	14.1	+	2.27	9.05e-05	0.00429
regulation of Wnt signaling pathway (GO:0030111)	100	23	10.14	+	2.27	0.000864	0.0255
dendrite morphogenesis (GO:0048813)	131	30	13.29	+	2.26	0.000168	0.00724
muscle cell differentiation (GO:0042692)	101	23	10.25	+	2.24	0.00143	0.0379
asymmetric cell division (GO:0008356)	97	22	9.84	+	2.24	0.00129	0.0352
dendrite development (GO:0016358)	137	31	13.9	+	2.23	0.000216	0.00908
multicellular organism aging (GO:0010259)	168	38	17.04	+	2.23	2.86e-05	0.0017
embryonic development via the syncytial blastoderm (GO:0001700)	164	37	16.64	+	2.22	3.89e-05	0.00211
embryo development ending in birth or egg hatching (GO:0009792)	173	39	17.55	+	2.22	3.32e-05	0.00192
aging (GO:0007568)	174	39	17.65	+	2.21	3.48e-05	0.00199
regulation of cellular response to stress (GO:0080135)	122	27	12.38	+	2.18	0.000545	0.0179
negative regulation of cell death (GO:0060548)	132	29	13.39	+	2.17	0.000476	0.0163
positive regulation of cellular protein metabolic process (GO:0032270)	216	47	21.91	+	2.15	1.19e-05	0.000822
negative regulation of growth (GO:0045926)	106	23	10.75	+	2.14	0.00188	0.0468
ameboidal-type cell migration (GO:0001667)	148	32	15.01	+	2.13	0.000365	0.0131
muscle structure development (GO:0061061)	197	42	19.98	+	2.1	3.92e-05	0.00212
regulation of cell death (GO:0010941)	258	55	26.17	+	2.1	2.53e-06	0.000219
positive regulation of protein metabolic process (GO:0051247)	234	49	23.74	+	2.06	1.56e-05	0.00102
regulation of proteolysis (GO:0030162)	144	30	14.61	+	2.05	0.000807	0.0242
negative regulation of developmental process (GO:0051093)	202	42	20.49	+	2.05	7.33e-05	0.00365
cell surface receptor signaling pathway (GO:0007166)	304	63	30.84	+	2.04	1.41e-06	0.000133
regulation of MAPK cascade (GO:0043408)	126	26	12.78	+	2.03	0.00174	0.0442
organic hydroxy compound metabolic process (GO:1901615)	160	33	16.23	+	2.03	0.000589	0.0187
positive regulation of intracellular signal transduction (GO:1902533)	176	36	17.85	+	2.02	0.000287	0.0112
cell migration (GO:0016477)	255	52	25.87	+	2.01	1.44e-05	0.000961
regulation of translation (GO:0006417)	162	33	16.43	+	2.01	0.000635	0.0196
regulation of intracellular signal transduction (GO:1902531)	344	70	34.9	+	2.01	6.33e-07	6.32e-05
phosphorylation (GO:0016310)	306	62	31.04	+	2	2.54e-06	0.000217
cellular response to endogenous stimulus (GO:0071495)	149	30	15.11	+	1.98	0.00154	0.0402
post-embryonic appendage morphogenesis (GO:0035120)	299	60	30.33	+	1.98	4.82e-06	0.000383
positive regulation of catalytic activity (GO:0043085)	175	35	17.75	+	1.97	0.000642	0.0197
learning or memory (GO:0007611)	160	32	16.23	+	1.97	0.000942	0.0273
instar larval or pupal morphogenesis (GO:0048707)	421	84	42.71	+	1.97	7.36e-08	1.06e-05
regulation of cellular component size (GO:0032535)	181	36	18.36	+	1.96	0.000513	0.0171
cognition (GO:0050890)	161	32	16.33	+	1.96	0.000992	0.0283
negative regulation of multicellular organismal process (GO:0051241)	161	32	16.33	+	1.96	0.000992	0.0282
imaginal disc-derived appendage morphogenesis (GO:0035114)	309	61	31.35	+	1.95	6.57e-06	0.000487
positive regulation of cell communication (GO:0010647)	441	87	44.74	+	1.94	8.75e-08	1.22e-05
positive regulation of signaling (GO:0023056)	441	87	44.74	+	1.94	8.75e-08	1.2e-05
imaginal disc-derived wing morphogenesis (GO:0007476)	259	51	26.27	+	1.94	3.98e-05	0.00214
appendage morphogenesis (GO:0035107)	310	61	31.45	+	1.94	6.93e-06	0.000509
post-embryonic animal morphogenesis (GO:0009886)	434	85	44.03	+	1.93	1.63e-07	1.89e-05
establishment or maintenance of cell polarity (GO:0007163)	189	37	19.17	+	1.93	0.00066	0.0202
metamorphosis (GO:0007552)	446	87	45.24	+	1.92	1.05e-07	1.36e-05
regulation of anatomical structure size (GO:0090066)	242	47	24.55	+	1.91	0.000121	0.00548
gland development (GO:0048732)	170	33	17.24	+	1.91	0.0013	0.0351
positive regulation of gene expression (GO:0010628)	196	38	19.88	+	1.91	0.000547	0.0179
protein phosphorylation (GO:0006468)	253	49	25.66	+	1.91	7.86e-05	0.00382
imaginal disc-derived appendage development (GO:0048737)	316	61	32.06	+	1.9	1.23e-05	0.00084
regulation of catalytic activity (GO:0050790)	311	60	31.55	+	1.9	1.57e-05	0.00102
appendage development (GO:0048736)	318	61	32.26	+	1.89	1.9e-05	0.0012
wing disc development (GO:0035220)	365	70	37.03	+	1.89	4.35e-06	0.000349
regulation of protein metabolic process (GO:0051246)	517	99	52.44	+	1.89	3.11e-08	5.04e-06
regulation of cellular catabolic process (GO:0031329)	256	49	25.97	+	1.89	0.000121	0.00547
regulation of cellular protein metabolic process (GO:0032268)	486	93	49.3	+	1.89	9.57e-08	1.26e-05
post-embryonic animal organ development (GO:0048569)	439	84	44.53	+	1.89	4.24e-07	4.4e-05
embryonic morphogenesis (GO:0048598)	230	44	23.33	+	1.89	0.000287	0.0112
wing disc morphogenesis (GO:0007472)	272	52	27.59	+	1.88	8.51e-05	0.00409
regulation of protein modification process (GO:0031399)	210	40	21.3	+	1.88	0.000548	0.0178
regulation of cellular amide metabolic process (GO:0034248)	210	40	21.3	+	1.88	0.000548	0.0178
regulation of developmental growth (GO:0048638)	231	44	23.43	+	1.88	0.000297	0.0114
oogenesis (GO:0048477)	553	105	56.1	+	1.87	1.7e-08	3.07e-06
positive regulation of signal transduction (GO:0009967)	402	76	40.78	+	1.86	2.46e-06	0.000215
post-embryonic development (GO:0009791)	598	113	60.66	+	1.86	5.42e-09	1.24e-06
cell motility (GO:0048870)	307	58	31.14	+	1.86	3.3e-05	0.00192
negative regulation of cellular protein metabolic process (GO:0032269)	180	34	18.26	+	1.86	0.00174	0.0442
localization of cell (GO:0051674)	313	59	31.75	+	1.86	3.64e-05	0.00207
negative regulation of protein metabolic process (GO:0051248)	181	34	18.36	+	1.85	0.0018	0.0452
regulation of synapse structure or activity (GO:0050803)	187	35	18.97	+	1.85	0.00147	0.0389
compound eye development (GO:0048749)	329	61	33.37	+	1.83	3.81e-05	0.0021
germ cell development (GO:0007281)	686	127	69.59	+	1.83	2.23e-09	6.67e-07
sensory organ development (GO:0007423)	438	81	44.43	+	1.82	2.01e-06	0.00018
positive regulation of response to stimulus (GO:0048584)	501	92	50.82	+	1.81	4.77e-07	4.89e-05
instar larval or pupal development (GO:0002165)	525	96	53.26	+	1.8	3.81e-07	4.18e-05
sensory organ morphogenesis (GO:0090596)	268	49	27.19	+	1.8	0.000358	0.013
eye morphogenesis (GO:0048592)	268	49	27.19	+	1.8	0.000358	0.013
post-embryonic animal organ morphogenesis (GO:0048563)	373	68	37.84	+	1.8	2.46e-05	0.00149
imaginal disc morphogenesis (GO:0007560)	373	68	37.84	+	1.8	2.46e-05	0.00147
compound eye morphogenesis (GO:0001745)	258	47	26.17	+	1.8	0.000419	0.0145
regulation of nervous system development (GO:0051960)	209	38	21.2	+	1.79	0.00171	0.044
regulation of catabolic process (GO:0009894)	281	51	28.5	+	1.79	0.000245	0.00996
regulation of molecular function (GO:0065009)	397	72	40.27	+	1.79	1.45e-05	0.000957
cell fate commitment (GO:0045165)	287	52	29.11	+	1.79	0.000268	0.0108
eye development (GO:0001654)	348	63	35.3	+	1.78	5.94e-05	0.00306
visual system development (GO:0150063)	348	63	35.3	+	1.78	5.94e-05	0.00304
sensory system development (GO:0048880)	348	63	35.3	+	1.78	5.94e-05	0.00302
positive regulation of developmental process (GO:0051094)	227	41	23.03	+	1.78	0.00125	0.0342
female gamete generation (GO:0007292)	604	109	61.27	+	1.78	8.88e-08	1.19e-05
pattern specification process (GO:0007389)	496	89	50.31	+	1.77	1.81e-06	0.000164
developmental process involved in reproduction (GO:0003006)	863	154	87.54	+	1.76	3.28e-10	1.34e-07
regulation of response to stress (GO:0080134)	303	54	30.74	+	1.76	0.000271	0.0109
epithelial cell differentiation (GO:0030855)	365	65	37.03	+	1.76	6.17e-05	0.00312
posttranscriptional regulation of gene expression (GO:0010608)	225	40	22.82	+	1.75	0.00174	0.0441
cell-cell signaling (GO:0007267)	304	54	30.84	+	1.75	0.00028	0.0112
negative regulation of signal transduction (GO:0009968)	344	61	34.9	+	1.75	0.000114	0.00525
ovarian follicle cell development (GO:0030707)	282	50	28.61	+	1.75	0.0005	0.0169
cellular response to organic substance (GO:0071310)	254	45	25.77	+	1.75	0.00111	0.0309
regulation of growth (GO:0040008)	300	53	30.43	+	1.74	0.000364	0.0131
synaptic signaling (GO:0099536)	227	40	23.03	+	1.74	0.00188	0.0469
regionalization (GO:0003002)	460	81	46.66	+	1.74	9.98e-06	0.0007
regulation of localization (GO:0032879)	517	91	52.44	+	1.74	2.83e-06	0.000239
positive regulation of cellular component organization (GO:0051130)	302	53	30.64	+	1.73	0.00039	0.0137
regulation of cellular component biogenesis (GO:0044087)	303	53	30.74	+	1.72	0.00054	0.0178
tube development (GO:0035295)	669	117	67.86	+	1.72	1.23e-07	1.54e-05
carbohydrate metabolic process (GO:0005975)	246	43	24.95	+	1.72	0.00188	0.0467
regulation of developmental process (GO:0050793)	653	114	66.24	+	1.72	2.39e-07	2.69e-05
regulation of signal transduction (GO:0009966)	762	133	77.3	+	1.72	1.72e-08	3.05e-06
regulation of cellular component organization (GO:0051128)	740	129	75.07	+	1.72	3.13e-08	4.97e-06
gamete generation (GO:0007276)	885	154	89.78	+	1.72	1.46e-09	4.74e-07
animal organ morphogenesis (GO:0009887)	692	120	70.2	+	1.71	1.33e-07	1.64e-05
epithelial cell development (GO:0002064)	312	54	31.65	+	1.71	0.000474	0.0162
morphogenesis of an epithelium (GO:0002009)	557	96	56.5	+	1.7	3.19e-06	0.000267
epithelial tube morphogenesis (GO:0060562)	442	76	44.84	+	1.7	3.85e-05	0.00211
cellular process involved in reproduction in multicellular organism (GO:0022412)	822	141	83.38	+	1.69	1.85e-08	3.2e-06
regulation of cell communication (GO:0010646)	892	153	90.49	+	1.69	4.54e-09	1.14e-06
regulation of signaling (GO:0023051)	892	153	90.49	+	1.69	4.54e-09	1.1e-06
cell development (GO:0048468)	1248	214	126.6	+	1.69	1.35e-12	8.09e-10
tissue morphogenesis (GO:0048729)	575	98	58.33	+	1.68	4.26e-06	0.000345
homeostatic process (GO:0042592)	459	78	46.56	+	1.68	5.03e-05	0.00268
neuron differentiation (GO:0030182)	671	114	68.07	+	1.67	6.72e-07	6.62e-05
imaginal disc development (GO:0007444)	524	89	53.16	+	1.67	1.25e-05	0.000844
neuron projection development (GO:0031175)	407	69	41.29	+	1.67	0.00014	0.00621
phosphorus metabolic process (GO:0006793)	791	134	80.24	+	1.67	7.76e-08	1.1e-05
neuron development (GO:0048666)	527	89	53.46	+	1.66	1.74e-05	0.00112
cell morphogenesis involved in neuron differentiation (GO:0048667)	379	64	38.45	+	1.66	0.000305	0.0115
animal organ development (GO:0048513)	1128	190	114.43	+	1.66	1.34e-10	5.8e-08
tube morphogenesis (GO:0035239)	481	81	48.79	+	1.66	5.32e-05	0.00278
regulation of response to stimulus (GO:0048583)	962	162	97.59	+	1.66	4.09e-09	1.18e-06
negative regulation of cell communication (GO:0010648)	371	62	37.63	+	1.65	0.000501	0.0169
generation of neurons (GO:0048699)	778	130	78.92	+	1.65	3.01e-07	3.35e-05
cellular lipid metabolic process (GO:0044255)	378	63	38.34	+	1.64	0.000418	0.0146
negative regulation of signaling (GO:0023057)	372	62	37.74	+	1.64	0.00051	0.0171
negative regulation of response to stimulus (GO:0048585)	396	66	40.17	+	1.64	0.000302	0.0116
neurogenesis (GO:0022008)	824	137	83.59	+	1.64	1.36e-07	1.66e-05
organic acid metabolic process (GO:0006082)	367	61	37.23	+	1.64	0.000639	0.0197
regulation of organelle organization (GO:0033043)	361	60	36.62	+	1.64	0.000596	0.0188
carboxylic acid metabolic process (GO:0019752)	361	60	36.62	+	1.64	0.000596	0.0188
cellular protein catabolic process (GO:0044257)	325	54	32.97	+	1.64	0.00114	0.0318
multicellular organismal reproductive process (GO:0048609)	1006	167	102.05	+	1.64	5.95e-09	1.32e-06
oxoacid metabolic process (GO:0043436)	362	60	36.72	+	1.63	0.000804	0.0243
cell differentiation (GO:0030154)	1554	257	157.64	+	1.63	1.77e-13	2.29e-10
multi-organism process (GO:0051704)	1016	168	103.06	+	1.63	6.92e-09	1.5e-06
protein catabolic process (GO:0030163)	333	55	33.78	+	1.63	0.00128	0.0348
neuron projection morphogenesis (GO:0048812)	382	63	38.75	+	1.63	0.000597	0.0187
epithelium development (GO:0060429)	904	149	91.7	+	1.62	7.01e-08	1.03e-05
phosphate-containing compound metabolic process (GO:0006796)	783	129	79.43	+	1.62	6.01e-07	6.07e-05
cellular developmental process (GO:0048869)	1568	258	159.06	+	1.62	2.26e-13	2.19e-10
multi-organism reproductive process (GO:0044703)	1015	167	102.96	+	1.62	9.43e-09	1.88e-06
sexual reproduction (GO:0019953)	1015	167	102.96	+	1.62	9.43e-09	1.83e-06
positive regulation of cellular process (GO:0048522)	1587	261	160.99	+	1.62	2.07e-13	2.3e-10
proteolysis involved in cellular protein catabolic process (GO:0051603)	323	53	32.77	+	1.62	0.002	0.0492
cell projection morphogenesis (GO:0048858)	384	63	38.95	+	1.62	0.000622	0.0194
plasma membrane bounded cell projection morphogenesis (GO:0120039)	384	63	38.95	+	1.62	0.000622	0.0193
cellular response to chemical stimulus (GO:0070887)	366	60	37.13	+	1.62	0.000863	0.0255
cell morphogenesis involved in differentiation (GO:0000904)	421	69	42.71	+	1.62	0.000332	0.0124
cellular macromolecule catabolic process (GO:0044265)	435	71	44.13	+	1.61	0.000304	0.0116
tissue development (GO:0009888)	977	159	99.11	+	1.6	4.5e-08	6.86e-06
regulation of biological quality (GO:0065008)	1256	204	127.41	+	1.6	3.71e-10	1.44e-07
ion transport (GO:0006811)	493	80	50.01	+	1.6	0.000159	0.00696
intracellular signal transduction (GO:0035556)	370	60	37.53	+	1.6	0.00122	0.0337
positive regulation of biological process (GO:0048518)	1717	278	174.17	+	1.6	1.39e-13	2.16e-10
response to organic substance (GO:0010033)	465	75	47.17	+	1.59	0.000341	0.0125
anatomical structure formation involved in morphogenesis (GO:0048646)	516	83	52.34	+	1.59	0.000164	0.00711
cell part morphogenesis (GO:0032990)	392	63	39.76	+	1.58	0.000954	0.0275
organophosphate metabolic process (GO:0019637)	399	64	40.47	+	1.58	0.00103	0.0291
embryo development (GO:0009790)	493	79	50.01	+	1.58	0.000282	0.0112
carbohydrate derivative metabolic process (GO:1901135)	470	75	47.68	+	1.57	0.000374	0.0133
regulation of multicellular organismal process (GO:0051239)	566	90	57.42	+	1.57	0.000105	0.00488
system development (GO:0048731)	1611	256	163.42	+	1.57	8.69e-12	4.83e-09
small molecule metabolic process (GO:0044281)	743	118	75.37	+	1.57	8.64e-06	0.000617
cell morphogenesis (GO:0000902)	485	77	49.2	+	1.57	0.000445	0.0153
signal transduction (GO:0007165)	965	153	97.89	+	1.56	3.85e-07	4.1e-05
macromolecule catabolic process (GO:0009057)	480	76	48.69	+	1.56	0.000425	0.0147
reproductive process (GO:0022414)	1150	182	116.66	+	1.56	2.39e-08	4.05e-06
positive regulation of nitrogen compound metabolic process (GO:0051173)	733	116	74.36	+	1.56	1.31e-05	0.00088
positive regulation of macromolecule biosynthetic process (GO:0010557)	493	78	50.01	+	1.56	0.000377	0.0134
cell communication (GO:0007154)	1236	195	125.38	+	1.56	9.23e-09	1.89e-06
nervous system development (GO:0007399)	989	156	100.33	+	1.55	3.9e-07	4.1e-05
positive regulation of macromolecule metabolic process (GO:0010604)	807	127	81.86	+	1.55	6.21e-06	0.000474
positive regulation of cellular metabolic process (GO:0031325)	815	128	82.67	+	1.55	5.35e-06	0.000416
anatomical structure morphogenesis (GO:0009653)	1429	224	144.96	+	1.55	7.63e-10	2.7e-07
locomotion (GO:0040011)	587	92	59.55	+	1.55	0.000137	0.0061
positive regulation of cellular biosynthetic process (GO:0031328)	536	84	54.37	+	1.54	0.000284	0.0112
positive regulation of biosynthetic process (GO:0009891)	536	84	54.37	+	1.54	0.000284	0.0112
movement of cell or subcellular component (GO:0006928)	664	104	67.36	+	1.54	5.14e-05	0.00272
negative regulation of cellular process (GO:0048523)	1256	196	127.41	+	1.54	1.58e-08	2.99e-06
signaling (GO:0023052)	1168	182	118.48	+	1.54	6.74e-08	1.01e-05
negative regulation of cellular metabolic process (GO:0031324)	624	97	63.3	+	1.53	0.000123	0.00551
nitrogen compound transport (GO:0071705)	594	92	60.26	+	1.53	0.000247	0.01
positive regulation of metabolic process (GO:0009893)	893	138	90.59	+	1.52	5.66e-06	0.000436
negative regulation of nitrogen compound metabolic process (GO:0051172)	563	87	57.11	+	1.52	0.000382	0.0135
cellular protein localization (GO:0034613)	525	81	53.26	+	1.52	0.000559	0.018
protein localization (GO:0008104)	679	104	68.88	+	1.51	0.000131	0.00588
lipid metabolic process (GO:0006629)	498	76	50.52	+	1.5	0.00116	0.0321
cellular macromolecule localization (GO:0070727)	579	88	58.73	+	1.5	0.000585	0.0187
cellular response to stimulus (GO:0051716)	1441	219	146.18	+	1.5	1.65e-08	3.06e-06
organic substance catabolic process (GO:1901575)	803	122	81.46	+	1.5	3.79e-05	0.0021
negative regulation of biological process (GO:0048519)	1429	215	144.96	+	1.48	4.15e-08	6.46e-06
cellular component morphogenesis (GO:0032989)	513	77	52.04	+	1.48	0.00172	0.044
behavior (GO:0007610)	500	75	50.72	+	1.48	0.00195	0.0482
cellular catabolic process (GO:0044248)	782	117	79.33	+	1.47	0.000105	0.00488
macromolecule localization (GO:0033036)	876	131	88.86	+	1.47	3.66e-05	0.00206
establishment of localization in cell (GO:0051649)	796	119	80.75	+	1.47	9.41e-05	0.00444
cellular localization (GO:0051641)	1004	150	101.85	+	1.47	1.03e-05	0.000715
negative regulation of macromolecule metabolic process (GO:0010605)	690	103	69.99	+	1.47	0.000309	0.0116
regulation of cellular process (GO:0050794)	3662	544	371.48	+	1.46	1.75e-21	4.54e-18
protein modification process (GO:0036211)	1117	165	113.31	+	1.46	6.55e-06	0.000495
cellular protein modification process (GO:0006464)	1117	165	113.31	+	1.46	6.55e-06	0.00049
multicellular organism reproduction (GO:0032504)	1234	182	125.18	+	1.45	2.08e-06	0.000184
negative regulation of metabolic process (GO:0009892)	740	109	75.07	+	1.45	0.000304	0.0115
localization (GO:0051179)	2229	328	226.11	+	1.45	2.71e-11	1.32e-08
catabolic process (GO:0009056)	912	134	92.51	+	1.45	6.33e-05	0.00318
regulation of primary metabolic process (GO:0080090)	1825	268	185.13	+	1.45	4.1e-09	1.14e-06
regulation of nitrogen compound metabolic process (GO:0051171)	1796	263	182.19	+	1.44	8.5e-09	1.79e-06
anatomical structure development (GO:0048856)	2577	377	261.41	+	1.44	8.48e-13	5.5e-10
multicellular organism development (GO:0007275)	2226	325	225.81	+	1.44	9.2e-11	4.21e-08
biological regulation (GO:0065007)	4362	636	442.49	+	1.44	1.33e-24	5.18e-21
developmental process (GO:0032502)	2704	394	274.3	+	1.44	2.81e-13	1.99e-10
regulation of biological process (GO:0050789)	3924	570	398.05	+	1.43	1.07e-20	2.09e-17
intracellular transport (GO:0046907)	662	96	67.15	+	1.43	0.00123	0.0339
regulation of cellular metabolic process (GO:0031323)	1953	283	198.11	+	1.43	4.19e-09	1.12e-06
establishment of localization (GO:0051234)	1774	257	179.96	+	1.43	3.02e-08	4.99e-06
macromolecule modification (GO:0043412)	1216	176	123.35	+	1.43	9.03e-06	0.000639
regulation of macromolecule metabolic process (GO:0060255)	1978	286	200.65	+	1.43	4.91e-09	1.16e-06
regulation of metabolic process (GO:0019222)	2138	309	216.88	+	1.42	8.94e-10	3.02e-07
organic substance transport (GO:0071702)	737	106	74.76	+	1.42	0.000902	0.0262
transport (GO:0006810)	1716	246	174.07	+	1.41	1.56e-07	1.84e-05
reproduction (GO:0000003)	1375	197	139.48	+	1.41	3.86e-06	0.000316
regulation of gene expression (GO:0010468)	1618	229	164.13	+	1.4	1.15e-06	0.000111
regulation of cellular macromolecule biosynthetic process (GO:2000112)	1351	190	137.05	+	1.39	1.82e-05	0.00116
regulation of macromolecule biosynthetic process (GO:0010556)	1356	190	137.55	+	1.38	2.3e-05	0.0014
cellular protein metabolic process (GO:0044267)	1664	231	168.8	+	1.37	3.54e-06	0.000293
regulation of cellular biosynthetic process (GO:0031326)	1408	195	142.83	+	1.37	3.11e-05	0.00183
regulation of biosynthetic process (GO:0009889)	1416	196	143.64	+	1.36	3.25e-05	0.0019
response to stress (GO:0006950)	1105	151	112.09	+	1.35	0.000518	0.0172
response to chemical (GO:0042221)	1057	144	107.22	+	1.34	0.000853	0.0254
regulation of nucleobase-containing compound metabolic process (GO:0019219)	1358	183	137.76	+	1.33	0.000235	0.00972
cellular macromolecule metabolic process (GO:0044260)	2199	296	223.07	+	1.33	1.19e-06	0.000113
regulation of RNA metabolic process (GO:0051252)	1316	176	133.5	+	1.32	0.000401	0.0141
response to stimulus (GO:0050896)	2468	330	250.36	+	1.32	3.84e-07	4.15e-05
cellular metabolic process (GO:0044237)	3832	511	388.72	+	1.31	1.46e-11	7.6e-09
cellular process (GO:0009987)	7284	966	738.9	+	1.31	6.43e-32	5e-28
biosynthetic process (GO:0009058)	1301	172	131.97	+	1.3	0.000886	0.0259
regulation of RNA biosynthetic process (GO:2001141)	1167	154	118.38	+	1.3	0.00169	0.0441
regulation of transcription, DNA-templated (GO:0006355)	1167	154	118.38	+	1.3	0.00169	0.0439
regulation of nucleic acid-templated transcription (GO:1903506)	1167	154	118.38	+	1.3	0.00169	0.0438
multicellular organismal process (GO:0032501)	3422	450	347.13	+	1.3	4.35e-09	1.13e-06
organic substance biosynthetic process (GO:1901576)	1273	167	129.13	+	1.29	0.00132	0.0354
organonitrogen compound metabolic process (GO:1901564)	2692	350	273.08	+	1.28	1.8e-06	0.000165
organic substance metabolic process (GO:0071704)	4238	545	429.91	+	1.27	5.55e-10	2.06e-07
protein metabolic process (GO:0019538)	2160	275	219.11	+	1.26	0.000151	0.00664
metabolic process (GO:0008152)	4501	570	456.59	+	1.25	1.75e-09	5.45e-07
primary metabolic process (GO:0044238)	3975	500	403.23	+	1.24	1.15e-07	1.47e-05
cellular component organization (GO:0016043)	2640	332	267.8	+	1.24	5.45e-05	0.00283
nitrogen compound metabolic process (GO:0006807)	3614	452	366.61	+	1.23	1.42e-06	0.000132
cellular component organization or biogenesis (GO:0071840)	2795	343	283.53	+	1.21	0.000237	0.00973
macromolecule metabolic process (GO:0043170)	3165	388	321.06	+	1.21	7.91e-05	0.00382
biological_process (GO:0008150)	11153	1238	1131.37	+	1.09	2.53e-13	1.97e-10
Unclassified (UNCLASSIFIED)	2658	163	269.63	-	0.6	2.53e-13	2.19e-10
sensory perception of chemical stimulus (GO:0007606)	269	10	27.29	-	0.37	0.000353	0.0129
