## Supplemental Table 5 for "A genome-wide CRISPR screen identifies the glycosylation enzyme DPM1 as a modifier of DPAGT1 deficiency and ER stress"

### Sheet: analysis
These data were analysed and compiled using PANTHER Gene List Analysis using the settings listed below.
See http://pantherdb.org/ or Mi, et al 2020 for more information.
Analysis Type:	PANTHER Overrepresentation Test (Released 20210224)
Annotation Version and Release Date:	GO Ontology database DOI: 10.5281/zenodo.4735677 Released 2021-05-01
Analyzed List:	upload_1 (Drosophila melanogaster)
Reference List:	Drosophila melanogaster (all genes in database)
Test Type:	FISHER
Correction:	Benjamini-Hochberg False Discovery Rate
GO biological process complete	Drosophila melanogaster - REFLIST (13811)	upload_1 (207)	upload_1 (expected)	upload_1 (over/under)	upload_1 (fold Enrichment)	upload_1 (raw P-value)	upload_1 (FDR)
GPI anchor metabolic process (GO:0006505)	37	6	0.55	+	10.82	3.73e-05	0.0146
liposaccharide metabolic process (GO:1903509)	54	7	0.81	+	8.65	3.07e-05	0.0134
glycolipid metabolic process (GO:0006664)	54	7	0.81	+	8.65	3.07e-05	0.0141
glycolipid biosynthetic process (GO:0009247)	47	6	0.7	+	8.52	0.000124	0.0374
membrane lipid metabolic process (GO:0006643)	104	11	1.56	+	7.06	1.04e-06	0.00203
membrane lipid biosynthetic process (GO:0046467)	87	9	1.3	+	6.9	1.2e-05	0.00782
phosphatidylinositol metabolic process (GO:0046488)	87	9	1.3	+	6.9	1.2e-05	0.00853
lipoprotein metabolic process (GO:0042157)	74	7	1.11	+	6.31	0.000191	0.0467
glycerophospholipid metabolic process (GO:0006650)	121	11	1.81	+	6.07	4.06e-06	0.00454
glycerolipid metabolic process (GO:0046486)	147	13	2.2	+	5.9	7.11e-07	0.00185
negative regulation of molecular function (GO:0044092)	95	8	1.42	+	5.62	0.000141	0.0381
phospholipid biosynthetic process (GO:0008654)	101	8	1.51	+	5.28	0.000209	0.0497
phospholipid metabolic process (GO:0006644)	161	12	2.41	+	4.97	9.91e-06	0.00776
adult behavior (GO:0030534)	156	10	2.34	+	4.28	0.000178	0.0466
locomotory behavior (GO:0007626)	175	11	2.62	+	4.19	0.0001	0.0327
lipid biosynthetic process (GO:0008610)	241	14	3.61	+	3.88	2.61e-05	0.0127
phosphorylation (GO:0016310)	302	17	4.53	+	3.76	5.21e-06	0.00509
cellular lipid metabolic process (GO:0044255)	373	20	5.59	+	3.58	1.52e-06	0.00237
protein phosphorylation (GO:0006468)	248	13	3.72	+	3.5	0.000136	0.038
phosphate-containing compound metabolic process (GO:0006796)	786	37	11.78	+	3.14	1.02e-09	7.95e-06
phosphorus metabolic process (GO:0006793)	796	37	11.93	+	3.1	1.42e-09	5.54e-06
organophosphate metabolic process (GO:0019637)	402	18	6.03	+	2.99	5.19e-05	0.0193
lipid metabolic process (GO:0006629)	493	22	7.39	+	2.98	7.76e-06	0.00675
sensory organ development (GO:0007423)	447	18	6.7	+	2.69	0.000187	0.0473
cellular protein modification process (GO:0006464)	1118	36	16.76	+	2.15	1.68e-05	0.00937
protein modification process (GO:0036211)	1118	36	16.76	+	2.15	1.68e-05	0.0101
regulation of biological quality (GO:0065008)	1308	40	19.6	+	2.04	2.19e-05	0.0114
macromolecule modification (GO:0043412)	1218	36	18.26	+	1.97	0.000108	0.0337
organonitrogen compound metabolic process (GO:1901564)	2694	65	40.38	+	1.61	6.3e-05	0.0224
regulation of cellular process (GO:0050794)	3684	81	55.22	+	1.47	0.000134	0.039
regulation of biological process (GO:0050789)	3948	86	59.17	+	1.45	7.41e-05	0.0252
biological regulation (GO:0065007)	4403	95	65.99	+	1.44	3.29e-05	0.0135
cellular process (GO:0009987)	7249	143	108.65	+	1.32	1.59e-06	0.00207
