## Supplemental Table 6 for "A genome-wide CRISPR screen identifies the glycosylation enzyme DPM1 as a modifier of DPAGT1 deficiency and ER stress"

### Sheet: Comparison to Tun Resistance
Tun Resistance				ConA					FBgn	Gene Name
FBgn0037327	count=	1151		FBgn0259923	count=	209			FBgn0000116	Argk
FBgn0039580				FBgn0023130					FBgn0000274	Pka-C2
FBgn0030787				FBgn0025115					FBgn0001247	Ide
FBgn0028475				FBgn0038223					FBgn0001297	kay
FBgn0001247				FBgn0020764					FBgn0005777	PpD3
FBgn0020304				FBgn0039378					FBgn0022069	Nnp-1
FBgn0050345				FBgn0261854					FBgn0023214	edl
FBgn0000546				FBgn0038742					FBgn0024234	gbb
FBgn0045852				FBgn0000116					FBgn0025115	Acyp
FBgn0003507				FBgn0025186					FBgn0025381	rush
FBgn0267378				FBgn0050372					FBgn0026404	Dronc
FBgn0026379				FBgn0016119					FBgn0026876	CG11403
FBgn0022764				FBgn0027889					FBgn0027363	Stam
FBgn0265082				FBgn0039175					FBgn0027621	Pfrx
FBgn0036316				FBgn0036199					FBgn0030330	Tango10
FBgn0029133				FBgn0000206					FBgn0030752	CG9947
FBgn0260632				FBgn0263108					FBgn0031622	CG3251
FBgn0052230				FBgn0265598					FBgn0031643	CG3008
FBgn0037344				FBgn0040236					FBgn0033451	CG1665
FBgn0001128				FBgn0015618					FBgn0033629	Tsp47F
FBgn0051523				FBgn0035720					FBgn0034054	CG8366
FBgn0003360				FBgn0032797					FBgn0034202	CG17287
FBgn0087013				FBgn0036273					FBgn0034270	PIG-A
FBgn0264753				FBgn0036362					FBgn0035266	Gk2
FBgn0035591				FBgn0033821					FBgn0035909	ergic53
FBgn0030809				FBgn0026876					FBgn0037130	Syn1
FBgn0003654				FBgn0036170					FBgn0037327	PEK
FBgn0027621				FBgn0035464					FBgn0038862	Usp8
FBgn0052103				FBgn0034346					FBgn0039175	beta-PheRS
FBgn0004859				FBgn0036809					FBgn0039379	CG5886
FBgn0040340				FBgn0032176					FBgn0040236	c11.1
FBgn0002962				FBgn0026565					FBgn0040318	HGTX
FBgn0260635				FBgn0032036					FBgn0040340	TRAM
FBgn0040236				FBgn0031235					FBgn0043575	PGRP-SC2
FBgn0000477				FBgn0031040					FBgn0050344	CG30344
FBgn0004888				FBgn0031061					FBgn0050372	Asap
FBgn0035953				FBgn0030595					FBgn0051721	Trim9
FBgn0259749				FBgn0037535					FBgn0066114	GlcAT-I
FBgn0033629				FBgn0029590					FBgn0259923	Septin4
FBgn0033209				FBgn0035797					FBgn0260453	CG17140
FBgn0053533				FBgn0032405
FBgn0024994				FBgn0032649
FBgn0030970				FBgn0030465					Count:	40
FBgn0259994				FBgn0029799					% ConA Genes:	0.191388
FBgn0028996				FBgn0035337
FBgn0260970				FBgn0030576
FBgn0026090				FBgn0033451
FBgn0030466				FBgn0033442
FBgn0036641				FBgn0033443
FBgn0003071				FBgn0260453
FBgn0027095				FBgn0034202
FBgn0027581				FBgn0033426
FBgn0001083				FBgn0037534
FBgn0023479				FBgn0031643
FBgn0085432				FBgn0050344
FBgn0030887				FBgn0050497
FBgn0000928				FBgn0051522
FBgn0023516				FBgn0029896
FBgn0262739				FBgn0051928
FBgn0039625				FBgn0034568
FBgn0011591				FBgn0031622
FBgn0024811				FBgn0025642
FBgn0002778				FBgn0038381
FBgn0263456				FBgn0061359
FBgn0031491				FBgn0085264
FBgn0043577				FBgn0085360
FBgn0028948				FBgn0085413
FBgn0035050				FBgn0034859
FBgn0050372				FBgn0028507
FBgn0001218				FBgn0025624
FBgn0032243				FBgn0259221
FBgn0038745				FBgn0259735
FBgn0035771				FBgn0261804
FBgn0035588				FBgn0034663
FBgn0262112				FBgn0264503
FBgn0040396				FBgn0265595
FBgn0266084				FBgn0032348
FBgn0037643				FBgn0034230
FBgn0015799				FBgn0260747
FBgn0029861				FBgn0032225
FBgn0000414				FBgn0034145
FBgn0263390				FBgn0032235
FBgn0023510				FBgn0037900
FBgn0040318				FBgn0034914
FBgn0035344				FBgn0039379
FBgn0039280				FBgn0036750
FBgn0037057				FBgn0039415
FBgn0030607				FBgn0034270
FBgn0086917				FBgn0036967
FBgn0033564				FBgn0030884
FBgn0038130				FBgn0037958
FBgn0024288				FBgn0036698
FBgn0032833				FBgn0036509
FBgn0025111				FBgn0033349
FBgn0011270				FBgn0034054
FBgn0041184				FBgn0038126
FBgn0030519				FBgn0033092
FBgn0034392				FBgn0040674
FBgn0014002				FBgn0037445
FBgn0033744				FBgn0037261
FBgn0032120				FBgn0030752
FBgn0039300				FBgn0034558
FBgn0037074				FBgn0025676
FBgn0069242				FBgn0023076
FBgn0039487				FBgn0013767
FBgn0037182				FBgn0039632
FBgn0053180				FBgn0038511
FBgn0083953				FBgn0022935
FBgn0046253				FBgn0034136
FBgn0039969				FBgn0259099
FBgn0035776				FBgn0039710
FBgn0036196				FBgn0031837
FBgn0260464				FBgn0026404
FBgn0005777				FBgn0087008
FBgn0001091				FBgn0023214
FBgn0050379				FBgn0027506
FBgn0267488				FBgn0061515
FBgn0002121				FBgn0035909
FBgn0030364				FBgn0037937
FBgn0036623				FBgn0030449
FBgn0085442				FBgn0000658
FBgn0050344				FBgn0016797
FBgn0052133				FBgn0004435
FBgn0001994				FBgn0024234
FBgn0259110				FBgn0010225
FBgn0033365				FBgn0035266
FBgn0034999				FBgn0066114
FBgn0264712				FBgn0267336
FBgn0033519				FBgn0039188
FBgn0028670				FBgn0001124
FBgn0001104				FBgn0036919
FBgn0023535				FBgn0050005
FBgn0030663				FBgn0026428
FBgn0026754				FBgn0014189
FBgn0010226				FBgn0040318
FBgn0034274				FBgn0010389
FBgn0029763				FBgn0001247
FBgn0000352				FBgn0039081
FBgn0038593				FBgn0010395
FBgn0263392				FBgn0034405
FBgn0034885				FBgn0001297
FBgn0261383				FBgn0032949
FBgn0039830				FBgn0038167
FBgn0261552				FBgn0053087
FBgn0035410				FBgn0025743
FBgn0034716				FBgn0043070
FBgn0266557				FBgn0034091
FBgn0033166				FBgn0024319
FBgn0265356				FBgn0086778
FBgn0026370				FBgn0010295
FBgn0035676				FBgn0031866
FBgn0026179				FBgn0022069
FBgn0022800				FBgn0262738
FBgn0001078				FBgn0044028
FBgn0025549				FBgn0264975
FBgn0034902				FBgn0013997
FBgn0264492				FBgn0013308
FBgn0022986				FBgn0086365
FBgn0036492				FBgn0026192
FBgn0031950				FBgn0037327
FBgn0034599				FBgn0003068
FBgn0017572				FBgn0052226
FBgn0033266				FBgn0027621
FBgn0020258				FBgn0043575
FBgn0005671				FBgn0035997
FBgn0032171				FBgn0265190
FBgn0037100				FBgn0000274
FBgn0027569				FBgn0040294
FBgn0051413				FBgn0011826
FBgn0035981				FBgn0005777
FBgn0024985				FBgn0005778
FBgn0033287				FBgn0261985
FBgn0000307				FBgn0030391
FBgn0259927				FBgn0011829
FBgn0039908				FBgn0003277
FBgn0262126				FBgn0259162
FBgn0036133				FBgn0025381
FBgn0052702				FBgn0003328
FBgn0261930				FBgn0039112
FBgn0041094				FBgn0086348
FBgn0262081				FBgn0031049
FBgn0050178				FBgn0030350
FBgn0031174				FBgn0037236
FBgn0025682				FBgn0037203
FBgn0032706				FBgn0024189
FBgn0029756				FBgn0001965
FBgn0051668				FBgn0029157
FBgn0250819				FBgn0031054
FBgn0015288				FBgn0027363
FBgn0034387				FBgn0086450
FBgn0034179				FBgn0034709
FBgn0085395				FBgn0003656
FBgn0023213				FBgn0003660
FBgn0037547				FBgn0037130
FBgn0050172				FBgn0053094
FBgn0040345				FBgn0030330
FBgn0266580				FBgn0025879
FBgn0033889				FBgn0040340
FBgn0014417				FBgn0051721
FBgn0038840				FBgn0003861
FBgn0004379				FBgn0032075
FBgn0022774				FBgn0033629
FBgn0035060				FBgn0031263
FBgn0038396				FBgn0011725
FBgn0050389				FBgn0031038
FBgn0003480				FBgn0038862
FBgn0020620				FBgn0004055
FBgn0053208				FBgn0263251
FBgn0032431				FBgn0033194
FBgn0262624
FBgn0051201
FBgn0030753
FBgn0028397
FBgn0026141
FBgn0035266
FBgn0019662
FBgn0020369
FBgn0031952
FBgn0034628
FBgn0000536
FBgn0043575
FBgn0051776
FBgn0039463
FBgn0263968
FBgn0032276
FBgn0004118
FBgn0033998
FBgn0030049
FBgn0037883
FBgn0051718
FBgn0034002
FBgn0034894
FBgn0034539
FBgn0030384
FBgn0035929
FBgn0054049
FBgn0001229
FBgn0038546
FBgn0014388
FBgn0086906
FBgn0022029
FBgn0034782
FBgn0019985
FBgn0267390
FBgn0085354
FBgn0030877
FBgn0066114
FBgn0037093
FBgn0043792
FBgn0033844
FBgn0026427
FBgn0043012
FBgn0035240
FBgn0033738
FBgn0037539
FBgn0028369
FBgn0026374
FBgn0039150
FBgn0052343
FBgn0260859
FBgn0005666
FBgn0034066
FBgn0086674
FBgn0020622
FBgn0263593
FBgn0001085
FBgn0031693
FBgn0044328
FBgn0003129
FBgn0267384
FBgn0000317
FBgn0038299
FBgn0261673
FBgn0086901
FBgn0027490
FBgn0263987
FBgn0046873
FBgn0266410
FBgn0264693
FBgn0034400
FBgn0029724
FBgn0015286
FBgn0260936
FBgn0030605
FBgn0039882
FBgn0260657
FBgn0010516
FBgn0267821
FBgn0034352
FBgn0036929
FBgn0035498
FBgn0032880
FBgn0030761
FBgn0015300
FBgn0000116
FBgn0050093
FBgn0259243
FBgn0036566
FBgn0052699
FBgn0036266
FBgn0261988
FBgn0263667
FBgn0035909
FBgn0034398
FBgn0005593
FBgn0028669
FBgn0051720
FBgn0033708
FBgn0035011
FBgn0022959
FBgn0025726
FBgn0015773
FBgn0266411
FBgn0040297
FBgn0030437
FBgn0000542
FBgn0040600
FBgn0027582
FBgn0025836
FBgn0051926
FBgn0261597
FBgn0035309
FBgn0261444
FBgn0035772
FBgn0030109
FBgn0032516
FBgn0038621
FBgn0030330
FBgn0005683
FBgn0031227
FBgn0034270
FBgn0030752
FBgn0039260
FBgn0015001
FBgn0027594
FBgn0030012
FBgn0030864
FBgn0014020
FBgn0266917
FBgn0031250
FBgn0263351
FBgn0020626
FBgn0035636
FBgn0037025
FBgn0029663
FBgn0039916
FBgn0032085
FBgn0035850
FBgn0001139
FBgn0040206
FBgn0030984
FBgn0037744
FBgn0024320
FBgn0260453
FBgn0037064
FBgn0023000
FBgn0025633
FBgn0029820
FBgn0038747
FBgn0035142
FBgn0004373
FBgn0034094
FBgn0052581
FBgn0032451
FBgn0086708
FBgn0000556
FBgn0259685
FBgn0264442
FBgn0024732
FBgn0024249
FBgn0031895
FBgn0036889
FBgn0002631
FBgn0026391
FBgn0031116
FBgn0030354
FBgn0031969
FBgn0037313
FBgn0035388
FBgn0061356
FBgn0038662
FBgn0033467
FBgn0001296
FBgn0032322
FBgn0001941
FBgn0263511
FBgn0033241
FBgn0051148
FBgn0020371
FBgn0053229
FBgn0040510
FBgn0015838
FBgn0263742
FBgn0003339
FBgn0004066
FBgn0029752
FBgn0035043
FBgn0259152
FBgn0033799
FBgn0030665
FBgn0045823
FBgn0036687
FBgn0051800
FBgn0011260
FBgn0003607
FBgn0033980
FBgn0037683
FBgn0039466
FBgn0034021
FBgn0000370
FBgn0033395
FBgn0010470
FBgn0001319
FBgn0036057
FBgn0038438
FBgn0004868
FBgn0066101
FBgn0034345
FBgn0035916
FBgn0033309
FBgn0027363
FBgn0005642
FBgn0036520
FBgn0025115
FBgn0037922
FBgn0003415
FBgn0038738
FBgn0053128
FBgn0029765
FBgn0039298
FBgn0027094
FBgn0037615
FBgn0015781
FBgn0033773
FBgn0033915
FBgn0050056
FBgn0025352
FBgn0047000
FBgn0022709
FBgn0029970
FBgn0001138
FBgn0036723
FBgn0014870
FBgn0260767
FBgn0036768
FBgn0032033
FBgn0010383
FBgn0033830
FBgn0033277
FBgn0085446
FBgn0035978
FBgn0015777
FBgn0025381
FBgn0034403
FBgn0003979
FBgn0029095
FBgn0039071
FBgn0262160
FBgn0038880
FBgn0020379
FBgn0262478
FBgn0004430
FBgn0035800
FBgn0031716
FBgn0051146
FBgn0032726
FBgn0036662
FBgn0026876
FBgn0004573
FBgn0051363
FBgn0036765
FBgn0035169
FBgn0032809
FBgn0261986
FBgn0026252
FBgn0035995
FBgn0031853
FBgn0025335
FBgn0013765
FBgn0002985
FBgn0038472
FBgn0036502
FBgn0011837
FBgn0002787
FBgn0016694
FBgn0050458
FBgn0027503
FBgn0004054
FBgn0031955
FBgn0033342
FBgn0038862
FBgn0086613
FBgn0020378
FBgn0022343
FBgn0032394
FBgn0032925
FBgn0265191
FBgn0265298
FBgn0283468
FBgn0035957
FBgn0032156
FBgn0033128
FBgn0031176
FBgn0036624
FBgn0001250
FBgn0010240
FBgn0029153
FBgn0035619
FBgn0262872
FBgn0263397
FBgn0024912
FBgn0034240
FBgn0086134
FBgn0023216
FBgn0026398
FBgn0041156
FBgn0028988
FBgn0040080
FBgn0014342
FBgn0039066
FBgn0036397
FBgn0035760
FBgn0032799
FBgn0053082
FBgn0050110
FBgn0029662
FBgn0053100
FBgn0053723
FBgn0039747
FBgn0032725
FBgn0052412
FBgn0259482
FBgn0030641
FBgn0064123
FBgn0040099
FBgn0015036
FBgn0034867
FBgn0034850
FBgn0034910
FBgn0001297
FBgn0031872
FBgn0051721
FBgn0011640
FBgn0024234
FBgn0036158
FBgn0045442
FBgn0038243
FBgn0261885
FBgn0033672
FBgn0052056
FBgn0032721
FBgn0264478
FBgn0033272
FBgn0265089
FBgn0033753
FBgn0029944
FBgn0029154
FBgn0003943
FBgn0020279
FBgn0003475
FBgn0260004
FBgn0032147
FBgn0037857
FBgn0030996
FBgn0003459
FBgn0033639
FBgn0034763
FBgn0026143
FBgn0263655
FBgn0039805
FBgn0035432
FBgn0036203
FBgn0261996
FBgn0022943
FBgn0050156
FBgn0031643
FBgn0034657
FBgn0033371
FBgn0086680
FBgn0033644
FBgn0038194
FBgn0010651
FBgn0028539
FBgn0262484
FBgn0263316
FBgn0050398
FBgn0031299
FBgn0010315
FBgn0034275
FBgn0260873
FBgn0038506
FBgn0039147
FBgn0039086
FBgn0086785
FBgn0035158
FBgn0038959
FBgn0033755
FBgn0026404
FBgn0030403
FBgn0053702
FBgn0039635
FBgn0034800
FBgn0031391
FBgn0086693
FBgn0029769
FBgn0029894
FBgn0034366
FBgn0037819
FBgn0016013
FBgn0022069
FBgn0035488
FBgn0035144
FBgn0039867
FBgn0266346
FBgn0032122
FBgn0004892
FBgn0037944
FBgn0031361
FBgn0031655
FBgn0028979
FBgn0017448
FBgn0036510
FBgn0003169
FBgn0034958
FBgn0261953
FBgn0035392
FBgn0028978
FBgn0003520
FBgn0032517
FBgn0052685
FBgn0259707
FBgn0015513
FBgn0038244
FBgn0035710
FBgn0052264
FBgn0031622
FBgn0029686
FBgn0262743
FBgn0029174
FBgn0003744
FBgn0000084
FBgn0051030
FBgn0262735
FBgn0032768
FBgn0037855
FBgn0004198
FBgn0053272
FBgn0001226
FBgn0027788
FBgn0014903
FBgn0022288
FBgn0259234
FBgn0037890
FBgn0000274
FBgn0030577
FBgn0034951
FBgn0034314
FBgn0260634
FBgn0011576
FBgn0033499
FBgn0020381
FBgn0086371
FBgn0050338
FBgn0029949
FBgn0031930
FBgn0034731
FBgn0036101
FBgn0028884
FBgn0261244
FBgn0025638
FBgn0052672
FBgn0039201
FBgn0034054
FBgn0039780
FBgn0027508
FBgn0034963
FBgn0263738
FBgn0035906
FBgn0033259
FBgn0034612
FBgn0031881
FBgn0004903
FBgn0034570
FBgn0085313
FBgn0259818
FBgn0026375
FBgn0024291
FBgn0050385
FBgn0003159
FBgn0262483
FBgn0011206
FBgn0262022
FBgn0010382
FBgn0027561
FBgn0053286
FBgn0030614
FBgn0262621
FBgn0029173
FBgn0024187
FBgn0037521
FBgn0034142
FBgn0028699
FBgn0083962
FBgn0062442
FBgn0015602
FBgn0028703
FBgn0037092
FBgn0040230
FBgn0004396
FBgn0041147
FBgn0267363
FBgn0031781
FBgn0029789
FBgn0010303
FBgn0260658
FBgn0032793
FBgn0259989
FBgn0039609
FBgn0040696
FBgn0085290
FBgn0015795
FBgn0028663
FBgn0035383
FBgn0266758
FBgn0016075
FBgn0004581
FBgn0038179
FBgn0036135
FBgn0039290
FBgn0000416
FBgn0033129
FBgn0266000
FBgn0085327
FBgn0035528
FBgn0250821
FBgn0030349
FBgn0033739
FBgn0036538
FBgn0034221
FBgn0034665
FBgn0085317
FBgn0003326
FBgn0033574
FBgn0031813
FBgn0024371
FBgn0004839
FBgn0033451
FBgn0039688
FBgn0000183
FBgn0010039
FBgn0264089
FBgn0013720
FBgn0037788
FBgn0267978
FBgn0053296
FBgn0028690
FBgn0039437
FBgn0031749
FBgn0033177
FBgn0003575
FBgn0038462
FBgn0038984
FBgn0024285
FBgn0266916
FBgn0000575
FBgn0032465
FBgn0031489
FBgn0027660
FBgn0033813
FBgn0067311
FBgn0027865
FBgn0034202
FBgn0011300
FBgn0021767
FBgn0003023
FBgn0036376
FBgn0000659
FBgn0264307
FBgn0027088
FBgn0086758
FBgn0039316
FBgn0030122
FBgn0034110
FBgn0031670
FBgn0034785
FBgn0031681
FBgn0031533
FBgn0000061
FBgn0032479
FBgn0265256
FBgn0010434
FBgn0040493
FBgn0034911
FBgn0036537
FBgn0039379
FBgn0014848
FBgn0052463
FBgn0010053
FBgn0034647
FBgn0029667
FBgn0036255
FBgn0264744
FBgn0010340
FBgn0046687
FBgn0032639
FBgn0036684
FBgn0035375
FBgn0266420
FBgn0083943
FBgn0000221
FBgn0024806
FBgn0033179
FBgn0028491
FBgn0031384
FBgn0035901
FBgn0039828
FBgn0030318
FBgn0036403
FBgn0036825
FBgn0032111
FBgn0030035
FBgn0030691
FBgn0003117
FBgn0036551
FBgn0036973
FBgn0037902
FBgn0031640
FBgn0263402
FBgn0032870
FBgn0032331
FBgn0038158
FBgn0026190
FBgn0039189
FBgn0033490
FBgn0032442
FBgn0032005
FBgn0026396
FBgn0015239
FBgn0032150
FBgn0003710
FBgn0250791
FBgn0052053
FBgn0034694
FBgn0036461
FBgn0039812
FBgn0052677
FBgn0034658
FBgn0051665
FBgn0010397
FBgn0030066
FBgn0037782
FBgn0262975
FBgn0028697
FBgn0086378
FBgn0037549
FBgn0040038
FBgn0038233
FBgn0030886
FBgn0250753
FBgn0039554
FBgn0035313
FBgn0030992
FBgn0039835
FBgn0027491
FBgn0046706
FBgn0259923
FBgn0004896
FBgn0038250
FBgn0039741
FBgn0051439
FBgn0020545
FBgn0259173
FBgn0029003
FBgn0035087
FBgn0039045
FBgn0038871
FBgn0033185
FBgn0261631
FBgn0053547
FBgn0028983
FBgn0020513
FBgn0085220
FBgn0035470
FBgn0037003
FBgn0003559
FBgn0029823
FBgn0011294
FBgn0039486
FBgn0037231
FBgn0034157
FBgn0031628
FBgn0262617
FBgn0264855
FBgn0035572
FBgn0033170
FBgn0039124
FBgn0045443
FBgn0030813
FBgn0033369
FBgn0266918
FBgn0036227
FBgn0050411
FBgn0262169
FBgn0011559
FBgn0039886
FBgn0038903
FBgn0000064
FBgn0029711
FBgn0039274
FBgn0033110
FBgn0051908
FBgn0025865
FBgn0085203
FBgn0037038
FBgn0051343
FBgn0040281
FBgn0053172
FBgn0015024
FBgn0015359
FBgn0026199
FBgn0053300
FBgn0003435
FBgn0030050
FBgn0261274
FBgn0004449
FBgn0085361
FBgn0002973
FBgn0028944
FBgn0032884
FBgn0263400
FBgn0035601
FBgn0030000
FBgn0266354
FBgn0038082
FBgn0034697
FBgn0036476
FBgn0261797
FBgn0260763
FBgn0262893
FBgn0024728
FBgn0039396
FBgn0023506
FBgn0035356
FBgn0036386
FBgn0040260
FBgn0001981
FBgn0260442
FBgn0036286
FBgn0261617
FBgn0035594
FBgn0034323
FBgn0022984
FBgn0259210
FBgn0014037
FBgn0032961
FBgn0030183
FBgn0031099
FBgn0039862
FBgn0034153
FBgn0083991
FBgn0032144
FBgn0033798
FBgn0039562
FBgn0037351
FBgn0029666
FBgn0032314
FBgn0051954
FBgn0041605
FBgn0034706
FBgn0032168
FBgn0039938
FBgn0085443
FBgn0037646
FBgn0035425
FBgn0030634
FBgn0001187
FBgn0003676
FBgn0035104
FBgn0034838
FBgn0034249
FBgn0030563
FBgn0052106
FBgn0033464
FBgn0262999
FBgn0039738
FBgn0265833
FBgn0034745
FBgn0015037
FBgn0011289
FBgn0031472
FBgn0034975
FBgn0087012
FBgn0031725
FBgn0032688
FBgn0035785
FBgn0034217
FBgn0038122
FBgn0036617
FBgn0033097
FBgn0040228
FBgn0035264
FBgn0037456
FBgn0023129
FBgn0024997
FBgn0039471
FBgn0039501
FBgn0034317
FBgn0053687
FBgn0032727
FBgn0040752
FBgn0250848
FBgn0036969
FBgn0261086
FBgn0002736
FBgn0029897
FBgn0050447
FBgn0051139
FBgn0029958
FBgn0085325
FBgn0030503
FBgn0038596
FBgn0041243
FBgn0030008
FBgn0025809
FBgn0037818
FBgn0015584
FBgn0052263
FBgn0054011
FBgn0031710
FBgn0050187
FBgn0259745
FBgn0044809
FBgn0028900
FBgn0032671
FBgn0035703
FBgn0034660
FBgn0050037
FBgn0040068
FBgn0035922
FBgn0032851
FBgn0052225
FBgn0030389
FBgn0053978
FBgn0038400
FBgn0032955
FBgn0023214
FBgn0034827
FBgn0037413
FBgn0035132
FBgn0038470
FBgn0036640
FBgn0085265
FBgn0033969
FBgn0004363
FBgn0036349
FBgn0261634
FBgn0031390
FBgn0036105
FBgn0023083
FBgn0038419
FBgn0086784
FBgn0036984
FBgn0040506
FBgn0051231
FBgn0032161
FBgn0039928
FBgn0033778
FBgn0259975
FBgn0263029
FBgn0029504
FBgn0027587
FBgn0034795
FBgn0037130
FBgn0034730
FBgn0031637
FBgn0265263
FBgn0036938
FBgn0037234
FBgn0029821
FBgn0040365
FBgn0003371
FBgn0260944
FBgn0040070
FBgn0051693
FBgn0034546
FBgn0035583
FBgn0035106
FBgn0046704
FBgn0035335
FBgn0030904
FBgn0030678
FBgn0265469
FBgn0028325
FBgn0032188
FBgn0032913
FBgn0039270
FBgn0003285
FBgn0034394
FBgn0000094
FBgn0040730
FBgn0033880
FBgn0264299
FBgn0266724
FBgn0040491
FBgn0040588
FBgn0039690
FBgn0039832
FBgn0030788
FBgn0038660
FBgn0016120
FBgn0038139
FBgn0032175
FBgn0041630
FBgn0015544
FBgn0014380
FBgn0039627
FBgn0085453
FBgn0039175
FBgn0038296
FBgn0040056
FBgn0051975
FBgn0002917
FBgn0263849
FBgn0260858
FBgn0036300
FBgn0000244
FBgn0028394
FBgn0261929
FBgn0030799
FBgn0261270
FBgn0267330
FBgn0039312
FBgn0004168
FBgn0028570
FBgn0010380
FBgn0036360
FBgn0051041
FBgn0023545
FBgn0261582
FBgn0052580
FBgn0053181
FBgn0036499
FBgn0034296
FBgn0026402
FBgn0034688
FBgn0053198
FBgn0265669
FBgn0039232
FBgn0026373
FBgn0263999
FBgn0037824
