## Supplemental Table 7 for "A genome-wide CRISPR screen identifies the glycosylation enzyme DPM1 as a modifier of DPAGT1 deficiency and ER stress"

### Sheet: Sheet1
						eya-DPAGT1															GMR-Rh1^G69D
RNAi of Gene	FBgn number	ortholog	Stock Identifier	Pathway		Rep1							Rep2								Rep1							Rep2							Rep3							Rep4
						% change	± 95% CI		Std Dev	p-value	Smallest N		% change	± 95% CI		Std Dev	p-value	Smallest N			% change	± 95% CI		Std Dev	p-value	Smallest N		% change	± 95% CI		Std Dev	p-value	Smallest N		% change	± 95% CI		Std Dev	p-value	Smallest N		% change	± 95% CI		Std Dev	p-value	Smallest N
Gfat2	FBgn0039580	GFPT2	BDSC 34740 attp2	hexosamine		-0.007	0.0731827	-0.0871827	0.163641	ns	16		0.0618147	0.156726	-0.0330967	0.187549	ns	15			0.091	0.143029	0.0389709	0.106184	<0.05	16		0.091	0.121942	0.0600577	0.0650922	p>0.01	17		N/A							N/A
Oscillin	FBgn0031717	GNPDA2	BDSC 65004 attp40	hexosamine		0.112	0.163231	0.0607689	0.0942447	p<0.01	13		0.464	0.552465	0.375535	0.180544	p<0.0001	16			0.192	0.227762	0.156238	0.0682721	p<0.0001	14		0.051	0.0847225	0.0172775	0.0825154	p<0.05	23		N/A							N/A
Pfk	FBgn0003071	PFKM	BDSC 34336 attp2	glycolysis		0.227	0.279532	0.174468	0.119865	p<0.0001	20		0.417	0.480862	0.353138	0.149316	p<0.0001	21			-0.071	-0.0375672	-0.104433	0.0902616	p<0.01	28		0.001	0.023349	-0.021349	0.0558618	ns	24		-0.05	-0.0101708	-0.0898292	0.0953157	p<0.05	22		N/A
Pfrx	FBgn0027621	PFKFB1	BDSC 57222 attp40	glycolysis		0.136347	0.190186	0.0825076	0.106389	p<0.001	15		0.0886407	0.129302	0.0479791	0.0803492	p<0.05	15			-0.149	-0.119132	-0.178868	0.0714781	p<0.0001	22		-0.0723705	-0.0422874	-0.102454	0.0553409	p<0.05	13		N/A							N/A
Dpm1	FBgn0032799	DPM1	BDSC 51396 attp2	mannose-GDP		0.667	0.749354	0.584646	0.118845	p<0.0001	8		0.574	0.629345	0.518655	0.0798678	p<0.0001	8			0.123	0.142237	0.103763	0.0404676	p<0.0001	17		0.099	0.121952	0.0760484	0.0496822	p<0.001	18		N/A							N/A
Dpm1	FBgn0032799	DPM1	BDSC 50713 attp40	mannose-GDP		Lethal	N/A	N/A	N/A	N/A	N/A		Lethal	N/A	N/A	N/A	N/A	N/A			0.228	0.274654	0.181346	0.067327	p<0.0001	8		0.131	0.157425	0.104575	0.0467049	p<0.0001	12		N/A							N/A
Mpi	FBgn0286506	MPI	BDSC 34379 attp2	mannose-GDP		-0.12	-0.0628703	-0.17713	0.116593	p<0.01	16		-0.0742221	-0.0326956	-0.115749	0.0847495	p<0.05	16			-0.118	-0.0955076	-0.140492	0.0550365	p<0.0001	23		-0.167	-0.145109	-0.188891	0.0523871	p<0.0001	22		N/A							N/A
rt	FBgn0003292	POMT1	BDSC 51805 attp40	O-mannosylation		0.0836815	0.120506	0.0468572	0.0727666	p<0.05	15		0.039	0.0965336	-0.0185336	0.0973576	ns	11			0.084	0.122576	0.0454241	0.0857917	p<0.01	19		0.119	0.144817	0.0931834	0.052688	p<0.0001	16		N/A							N/A
tw	FBgn0086368	POMT2	BDSC 55735 attp40	O-mannosylation		0.524	0.630696	0.417304	0.203687	p<0.0001	14		0.394	0.472829	0.315171	0.155769	p<0.0001	15			0.086	0.112074	0.0599257	0.0609641	p<0.01	21		-0.011	0.0168346	-0.0388346	0.0531374	ns	14		N/A							N/A
Alg3	FBgn0011297	ALG3	BDSC 53350 attp40	N-glycosylation		0.26	0.338371	0.181629	0.138515	p<0.0001	12		0.167	0.210324	0.123676	0.0937812	p<0.01	18			0.024	0.0571186	-0.00911863	0.0736548	ns	19		0.071	0.0981102	0.0438898	0.0535711	p<0.01	15		N/A							N/A
Alg9	FBgn0039293	ALG9	BDSC 65998 attp40	N-glycosylation		0.076	0.133663	0.0183373	0.101915	ns	12		0.042	0.12716	-0.0431603	0.162575	ns	14			0.048	0.0724666	0.0235334	0.0529617	ns	18		0.001	0.031093	-0.029093	0.0594652	ns	15		N/A							N/A
Alg12	FBgn0037743	ALG12	BDSC 34680 attp2	N-glycosylation		-0.027	0.0474501	-0.10145	0.107439	ns	8		0.116	0.155676	0.0763244	0.0809722	p<0.0001	16			0.141	0.178822	0.103178	0.0722034	p<0.0001	14		0.056	0.0708999	0.0411001	0.0331369	p<0.01	19		N/A							N/A
PIG-A	FBgn0034270	PIGA	BDSC 62696 attp40	GPI Anchor		-0.159	-0.121812	-0.196188	0.06	p<0.0001	10		-0.394	-0.156927	-0.631073	0.320024	p<0.05	7			0.034	0.0643135	0.00368648	0.0512961	ns	11		-0.094	-0.0471455	-0.140855	0.0828122	p<0.0001	12		0.041	0.0732201	0.00877988	0.0735181	ns	20		-0.047	-0.0191228	-0.0748772	0.0586442	ns	17
PIG-C	FBgn0035435	PIGC	BDSC 65375 attp40	GPI Anchor		0.16	0.194577	0.125423	0.0808453	p<0.0001	21		0.0202315	0.0592743	-0.0188113	0.0796807	ns	16			0.116	0.151853	0.0801472	0.0548778	p<0.001	9		0.1	0.13935	0.0606501	0.0962853	p<0.001	23		N/A							N/A
PIG-M	FBgn0034649	PIGM	BDSC 38321 attp2	GPI Anchor		-0.118	-0.0653566	-0.170643	0.113955	p<0.05	18		0.005	0.0609093	-0.0509093	0.114103	ns	16			0.048	0.0842728	0.0117272	0.0806696	ns	19		0.084	0.106598	0.0614022	0.0431401	p<0.001	14		N/A							N/A
PIG-M	FBgn0034649	PIGM	BDSC 51890 attp40	GPI Anchor		0.425	0.50464	0.34536	0.167537	p<0.01	17		0.212	0.28318	0.14082	0.149738	p<0.001	17			-0.035	-0.0174119	-0.0525881	0.0391154	ns	19		-0.056	-0.0306885	-0.0813115	0.0500168	p<0.05	15		N/A							N/A
PIG-V	FBgn0265174	PIGV	BDSC 51478 attp40	GPI Anchor		-0.0240327	0.0208963	-0.0689617	0.0916935	ns	16		0.0211087	0.043921	-0.0017036	0.0450782	ns	15			-0.012	0.053785	-0.077785	0.125587	ns	14		0.048	0.0802283	0.0157717	0.0615253	ns	14		N/A							N/A
PIG-V	FBgn0265174	PIGV	BDSC 58114 attp40	GPI Anchor		0.19	0.360229	0.0197712	0.313153	ns	13		0.029	0.127403	-0.0694028	0.132834	ns	7			0.089	0.123807	0.0541933	0.0710355	p<0.01	16		-0.029	0.00230153	-0.0603015	0.059756	ns	14		N/A							N/A
PIG-B	FBgn0035464	PIGB	BDSC 38359 attp2	GPI Anchor		0.179	0.230746	0.127254	0.102252	p<0.0001	15		0.046	0.0735699	0.0184301	0.0596792	ns	18			-0.066	-0.0514669	-0.0805331	0.0267351	p<0.01	13		-0.065	-0.00927746	-0.120723	0.117221	ns	17		N/A							N/A
CG6659	FBgn0030946	DPY19L1	BDSC 67337 attp2	C-mannosylation		-0.054	-0.0124567	-0.0955433	0.0764231	ns	13		0.07	0.136098	0.00390158	0.134897	ns	16			-0.047	-0.0255461	-0.0684539	0.0489524	p<0.001	20		0.065	0.0948866	0.0351134	0.0590573	p<0.05	15		N/A							N/A
