## Supplemental Table 8 for "A genome-wide CRISPR screen identifies the glycosylation enzyme DPM1 as a modifier of DPAGT1 deficiency and ER stress"

### Sheet: Sheet1
gene name	lfc	Screen effect	in vivo "ER stress" effect	Comparisons
Gfat2	4.68465	Positive	Positive	Agreed
Dpm1	0.680111	Positive	Positive	Agreed
beta4GalNAcTB	1.3833	Positive	Positive	Agreed
CG5276	-0.00676317	Neutral	Neutral	Agreed
GAA1	0.373594	Neutral	Neutral	Agreed
Alg14	0.218298	Neutral	Neutral	Agreed
Tango14	-0.954405	Negative	Negative	Agreed
Oscillin	-1.87377	Negative	Positive	Disagreed
sws	-0.899748	Negative	Positive	Disagreed
Surf4	-0.739707	Negative	Positive	Disagreed
Pfk	1.46614	Positive	Negative	Disagreed
Pfrx	1.74	Positive	Negative	Disagreed
Mpi	0.791032	Positive	Negative	Disagreed
SiaT	1.32651	Positive	Negative	Disagreed
Perk	4.76185	Positive	Neutral	No effect
ArgK	0.833952	Positive	Neutral	No effect
PMVK	-0.746932	Negative	Neutral	No effect
Gnpnat	0.509305	Positive	Neutral	No effect
PIG-A	0.808977	Positive	Neutral	No effect
GlyRS	0.585718	Positive	Neutral	No effect
Teq	1.42426	Positive	Neutral	No effect
Csat	1.52991	Positive	Neutral	No effect
Prosap	0.529737	Positive	Neutral	No effect
Alg13	0.110793	Neutral	Positive	Novel effect
InR	-0.144971	Neutral	Negative	Novel effect
Zw	0.118247	Neutral	Negative	Novel effect
