## Supplemental Table 9 for "A genome-wide CRISPR screen identifies the glycosylation enzyme DPM1 as a modifier of DPAGT1 deficiency and ER stress"

### Sheet: Sheet1
100mM Fructose vs Vehicle Food
	Rep1							Rep2
	% change	± 95% CI		Std Dev	p-value	Smallest N		% change	± 95% CI		Std Dev	p-value	Smallest N
eya-GAL4	-0.0292896	-0.0140871	-0.044492	0.0268693	p<0.01	12		-0.0193	-0.00528997	-0.03331	0.0378242	p<0.05	28
eya-DPAGT1	0.00592893	0.071643	-0.0597852	0.0887073	ns	7		-0.00263491	0.0287095	-0.0339793	0.0875936	ns	30
	Rep1							Rep2
	% change	± 95% CI		Std Dev	p-value	Smallest N		% change	± 95% CI		Std Dev	p-value	Smallest N
GMR-GAL4	-0.0374873	-0.00300426	-0.0719704	0.0583518	ns	11		-0.00108671	0.00960511	-0.0117785	0.0303728	ns	31
GMR-Rh1^G69D	-0.0975829	-0.0538816	-0.141284	0.0891881	p>0.01	16		-0.0964337	-0.0544041	-0.138463	0.117454	p>0.001	30
